# Quality Control for Single Cell Analysis of High-plex Tissue Profiles using CyLinter

**DOI:** 10.1101/2023.11.01.565120

**Authors:** Gregory J. Baker, Edward Novikov, Ziyuan Zhao, Tuulia Vallius, Janae A. Davis, Jia-Ren Lin, Jeremy L. Muhlich, Elizabeth A. Mittendorf, Sandro Santagata, Jennifer L. Guerriero, Peter K. Sorger

## Abstract

Tumors are complex assemblies of cellular and acellular structures patterned on spatial scales from microns to centimeters. Study of these assemblies has advanced dramatically with the introduction of high-plex spatial profiling. Image-based profiling methods reveal the intensities and spatial distributions of 20-100 proteins at subcellular resolution in 10^3^–10^7^ cells per specimen. Despite extensive work on methods for extracting single-cell data from these images, all tissue images contain artefacts such as folds, debris, antibody aggregates, optical aberrations and image processing errors that arise from imperfections in specimen preparation, data acquisition, image assembly, and feature extraction. We show that these artefacts dramatically impact single-cell data analysis, obscuring meaningful biological interpretation. We describe an interactive quality control software tool, CyLinter, that identifies and removes data associated with imaging artefacts. CyLinter greatly improves single-cell analysis, especially for archival specimens sectioned many years prior to data collection, such as those from clinical trials.
