## Supplemental Table 1 for "Quality Control for Single Cell Analysis of High-plex Tissue Profiles using CyLinter"

### Sheet: All
Dataset	Data Type	Plex	# specimens	Image dimensions (x/y, pixels)	Nominal resolution (um/pixel) (idependent of effective optical resolution)	Tissue Area (mm2)	Source	Associated Identifiers	Data Access	Source publication DOI	Description
1: Human TNBC (triple-negative breast cancer)	CyCIF	20-plex	25	Range: (11239 x 8377) - (36060 x 26068)	0.65	Range: ~6-353	TOPACIO clinical Trial (ClinicalTrials.gov Identifier: NCT02657889); Vinayka et al. JAMA Oncol. 2019, PMCID: PMC6567845	See TNBC tab	Data can be released with explicit permission from the Clinical Trial Sponsor (Tesaro, Inc.)	10.1001/jamaoncol.2019.1029	25 fine-needle, punch-needle, or gross TNBC tissue biopsies (female, mixed age and ancestry)
2: Human colorectal adenocarcinoma (CRC)	CyCIF	22-plex	1	(26139 x 27120)	0.65	~172	Lin et al. Cell 2023, PMCID: PMC10019067	HTA13_1_101	HTAN portal (https://data.humantumoratlas.org/explore)	10.1016/j.cell.2022.12.028	Whole-slide section (1.6cm^2) of human colorectal adenocarcinoma tissue (69-year-old white male)
3: EMIT (Exemplar Microscopy Images of Tissues) TMA 22	CyCIF	21-plex	123	(2943 x 2943) per core	0.65	~2 (per core)	Schapiro et al. Nat. Methods 2022, PMCID: PMC8916956	syn22345750	Sage Synapse (https://www.synapse.org/#!Synapse:syn22345750)	10.1038/s41592-021-01308-y	123 healthy and cancerous human tissue cores (1.5mm diameter, 2-8 cores/tissue type; mixed age, sex, and ancestry)
4: Human head & neck squamous cell carcinoma (HNSCC)	CODEX	16-plex	2	section 1: (11900 x 11916), section 2: (10000 11800)	0.65	~42 (per specimen)	Laboratory of Kai Wucherpfennig	N/A	Dr. Kai Wucherpfennig, Dana-Farber Cancer Institute	N/A	2 whole-slide sections of a single HNSCC specimen (unknown origin)
5: Human tonsil	mIHC	19-plex	1	(29879 x 36539)	0.5	~92	Schapiro et al. Nat. Methods 2022, PMCID: PMC8916956	syn25174227	Sage Synapse (https://www.synapse.org/#!Synapse:syn25174227)	10.1038/s41592-021-01308-y	Whole-slide section of normal tonsil (4-year-old white female)
6: Human large intestine (sample 1)	CODEX	59-plex	1	(9995, 9515)	0.38	~7	HuBMAP data portal	HBM946.GRVG.379	HuBMAP data portal (https://portal.hubmapconsortium.org/browse/dataset/ae422532f260b3d6fc662aae69b05d33)	N/A	Whole-slide section of normal large intestine (78-year-old African American male)
7: Human large intestine (sample 2)	CODEX	54-plex	1	(9989 x 9505)	0.38	~12	HuBMAP data portal	HBM524.VWGB.378	HuBMAP data portal (https://portal.hubmapconsortium.org/browse/dataset/eaad67a6c6e891ea72cc397c26bd607f)	N/A	Whole-slide section of normal large intestine (24-year-old white male)
